# Lifestyle-specific responses of *Trichoderma* spp. in mycoparasitic confrontations and implications for biocontrol of *Populus* x *canescens*

**DOI:** 10.1101/2024.04.17.589723

**Authors:** Pia Stange, Johannes Kersting, Prasath Balaji Sivaprakasam Padmanaban, Jörg-Peter Schnitzler, Maaria Rosenkranz, Tanja Karl, J. Philipp Benz

## Abstract

- *Trichoderma* spp. are gaining popularity in agriculture and forestry due to their multifaceted roles in promoting plant growth through e.g. nutrient translocation, hormone production, induction of plant systemic resistance, but also direct antagonism of other fungi. However, the mycotrophic nature of the genus bears the risk of possible interference with other native plant-beneficial fungi, such as ectomycorrhiza, in the rhizosphere. Such interference could yield unpredictable consequences for the host plants of these ecosystems.
- We investigated whether *Trichoderma* spp. can differentiate between beneficial ectomycorrhizal fungi (represented by *Laccaria bicolor* and *Hebeloma cylindrosporum*) and pathogenic fungi (represented by *Fusarium graminearum* and *Alternaria alternata*) in different confrontation scenarios, including a newly developed olfactometer “race tube”-like system.
- Using two independent species, *T. harzianum,* and *T. atrobrunneum*, with plant-growth-promoting and immune-stimulating properties towards *Populus* x *canescens*, our study revealed robustly accelerated growth towards phytopathogens, while showing a contrary response to ectomycorrhizal fungi. Transcriptomic analyses identified distinct genetic programs during interaction corresponding to the lifestyles, emphasizing the expression of mycoparasitism-related genes only in the presence of phytopathogens.
- The findings reveal a critical mode of fungal community interactions belowground and suggest that *Trichoderma* spp. can distinguish between fungal partners of different lifestyles already at a distance.
