## Supplementary Table S2 for "Lifestyle-specific responses of *Trichoderma* spp. in mycoparasitic confrontations and implications for biocontrol of *Populus* x *canescens*"

### Sheet: Tabelle1
Table S2: Common DEGs in T. harzianum during MC with L. bicolor, A. alternata and F. graminearum clustered using SOTA based on expression values.
Cluster	log2FoldChange_TL3	log2FoldChange_TA3	log2FoldChange_TF3	UniProt_entry	Entry Name	Protein names	Gene Names	Length	Gene Ontology (cellular component)	Gene Ontology (biological process)	Gene Ontology (molecular function)	Signal peptide
Cluster_1	0.347688	-0.255718	-0.281859	A0A2T4AJ13	A0A2T4AJ13_TRIHA	Selenoprotein O	M431DRAFT_506645	634			ATP binding [GO:0005524]; metal ion binding [GO:0046872]; nucleotidyltransferase activity [GO:0016779]
Cluster_1	0.270553	-0.331403	-0.256491	A0A2T4AW76	A0A2T4AW76_TRIHA	Membrane protein TMS1	M431DRAFT_71980	477	membrane [GO:0016020]			SIGNAL 1..16; /evidence="ECO:0000256|SAM:SignalP"
Cluster_1	0.222023	-0.335644	-0.310406	A0A2T4AUY6	A0A2T4AUY6_TRIHA	Golgi apparatus membrane protein TVP15	M431DRAFT_198351	130	membrane [GO:0016020]
Cluster_1	0.379962	-0.530171	-0.377963	A0A2T4A2U2	A0A2T4A2U2_TRIHA	BAR domain-containing protein	M431DRAFT_240842	261	cytoplasm [GO:0005737]	actin cortical patch localization [GO:0051666]; actin filament organization [GO:0007015]; endocytosis [GO:0006897]
Cluster_1	0.369805	-0.637451	-0.42432	A0A2T3ZTA9	A0A2T3ZTA9_TRIHA	SSD domain-containing protein	M431DRAFT_334779	1280	membrane [GO:0016020]	sterol transport [GO:0015918]		SIGNAL 1..29; /evidence="ECO:0000256|SAM:SignalP"
Cluster_1	0.358173	-0.664801	-0.413715	A0A2T4A6Z1	A0A2T4A6Z1_TRIHA	DUF3533 domain-containing protein	M431DRAFT_89827	100	endoplasmic reticulum membrane [GO:0005789]
Cluster_1	0.583051	-0.709631	-0.451135	A0A2T3ZYV4	A0A2T3ZYV4_TRIHA	Uncharacterized protein	M431DRAFT_269309	133	membrane [GO:0016020]
Cluster_1	0.437942	-0.688033	-0.519748	A0A2T4A5A7	A0A2T4A5A7_TRIHA	Stress response RCI peptide	M431DRAFT_510410	154	membrane [GO:0016020]
Cluster_1	0.478391	-0.737342	-0.562022	A0A2T4ARS2	A0A2T4ARS2_TRIHA	Probable acetate kinase (EC 2.7.2.1) (Acetokinase)	M431DRAFT_76601	417		acetyl-CoA biosynthetic process [GO:0006085]; organic acid metabolic process [GO:0006082]; phosphorylation [GO:0016310]	acetate kinase activity [GO:0008776]; ATP binding [GO:0005524]; magnesium ion binding [GO:0000287]
Cluster_1	0.226386	-0.7578	-0.617134	A0A2T4ADI4	A0A2T4ADI4_TRIHA	Endoplasmic reticulum transmembrane protein	M431DRAFT_437338	213	endoplasmic reticulum membrane [GO:0005789]	endoplasmic reticulum to Golgi vesicle-mediated transport [GO:0006888]; intracellular protein transport [GO:0006886]; protein localization to endoplasmic reticulum exit site [GO:0070973]
Cluster_1	-0.407536	-0.643379	-0.587693	A0A2T3ZYX8	A0A2T3ZYX8_TRIHA	amidase (EC 3.5.1.4)	M431DRAFT_486469	564			amidase activity [GO:0004040]; indoleacetamide hydrolase activity [GO:0043864]
Cluster_1	0.636405	-0.856145	-0.660433	A0A2T3ZTB2	A0A2T3ZTB2_TRIHA	Uncharacterized protein	M431DRAFT_501474	417	membrane [GO:0016020]
Cluster_1	0.586593	-0.818268	-0.698849	A0A2T4A6M8	A0A2T4A6M8_TRIHA	HIG1 domain-containing protein	M431DRAFT_470148	111
Cluster_1	0.618754	-1.01423	-0.642739	A0A2T4AQD3	A0A2T4AQD3_TRIHA	TLC domain-containing protein	M431DRAFT_76526	342	membrane [GO:0016020]	ceramide biosynthetic process [GO:0046513]	sphingosine N-acyltransferase activity [GO:0050291]	SIGNAL 1..17; /evidence="ECO:0000256|SAM:SignalP"
Cluster_1	0.660652	-0.872584	-0.868396	A0A2T3ZUF2	A0A2T3ZUF2_TRIHA	Cysteine-rich transmembrane CYSTM domain-containing protein	M431DRAFT_501149	74
Cluster_1	0.549349	-1.02686	-0.868486	A0A2T3ZYH5	A0A2T3ZYH5_TRIHA	Alpha-acetolactate decarboxylase (EC 4.1.1.5)	M431DRAFT_512626	239		acetoin biosynthetic process [GO:0045151]	acetolactate decarboxylase activity [GO:0047605]
Cluster_1	0.93008	-0.940496	-0.985305	A0A2T4A8D2	A0A2T4A8D2_TRIHA	Calcium uniporter protein	M431DRAFT_119054	478	mitochondrial inner membrane [GO:0005743]	mitochondrial calcium ion homeostasis [GO:0051560]	calcium channel activity [GO:0005262]; uniporter activity [GO:0015292]
Cluster_1	0.835638	-0.990913	-1.1525	A0A2T3ZYE5	A0A2T3ZYE5_TRIHA	Small secreted protein	M431DRAFT_96469	147				SIGNAL 1..19; /evidence="ECO:0000256|SAM:SignalP"
Cluster_1	0.755193	-1.18965	-0.811754	A0A2T3ZWY1	A0A2T3ZWY1_TRIHA	Pyruvate decarboxylase (EC 4.1.1.1)	M431DRAFT_126634	576			magnesium ion binding [GO:0000287]; pyruvate decarboxylase activity [GO:0004737]; thiamine pyrophosphate binding [GO:0030976]
Cluster_1	0.635093	-1.17928	-0.79815	A0A2T4AUC7	A0A2T4AUC7_TRIHA	Uncharacterized protein	M431DRAFT_502809	153
Cluster_1	0.608111	-1.16456	-1.00352	A0A2T4A0Q9	A0A2T4A0Q9_TRIHA	N-acetyltransferase domain-containing protein	M431DRAFT_485370	242			acyltransferase activity, transferring groups other than amino-acyl groups [GO:0016747]
Cluster_1	0.848929	-1.33628	-1.06995	A0A2T4A6U3	A0A2T4A6U3_TRIHA	Stress response RCI peptide	M431DRAFT_38010	100	membrane [GO:0016020]			SIGNAL 1..23; /evidence="ECO:0000256|SAM:SignalP"
Cluster_1	0.889951	-1.19969	-1.18702	A0A2T3ZVU6	A0A2T3ZVU6_TRIHA	Fe2OG dioxygenase domain-containing protein	M431DRAFT_513432	303
Cluster_1	0.841151	-1.33433	-1.27091	A0A2T4A3T2	A0A2T4A3T2_TRIHA	Sulfotransferase domain-containing protein	M431DRAFT_92163	304
Cluster_1	1.44313	-1.55931	-0.815311	A0A2T3ZU94	A0A2T3ZU94_TRIHA	Major facilitator superfamily (MFS) profile domain-containing protein	M431DRAFT_487625	574	membrane [GO:0016020]		transmembrane transporter activity [GO:0022857]
Cluster_1	1.28239	-1.69273	-1.28016	A0A2T4A9A1	A0A2T4A9A1_TRIHA	SMP-30/Gluconolactonase/LRE-like region domain-containing protein	M431DRAFT_63966	171
Cluster_1	1.21701	-1.69025	-1.33359	A0A2T4A6J4	A0A2T4A6J4_TRIHA	Transmembrane protein	M431DRAFT_468260	72	membrane [GO:0016020]
Cluster_1	0.620974	-1.67491	-1.15999	A0A2T4A1I8	A0A2T4A1I8_TRIHA	NWD NACHT-NTPase N-terminal domain-containing protein	M431DRAFT_8968	352
Cluster_1	0.884475	-1.74847	-1.36257	A0A2T3ZX70	A0A2T3ZX70_TRIHA	Protein YTP1-like C-terminal domain-containing protein	M431DRAFT_98102	539	membrane [GO:0016020]
Cluster_1	0.90906	-1.69679	-1.44652	A0A2T4AGM2	A0A2T4AGM2_TRIHA	Glycoside hydrolase family 15 protein	M431DRAFT_81370	675		carbohydrate metabolic process [GO:0005975]	hydrolase activity [GO:0016787]
Cluster_1	0.646954	-1.6416	-1.52011	A0A2T3ZTY4	A0A2T3ZTY4_TRIHA	MARVEL domain-containing protein	M431DRAFT_487861	151	membrane [GO:0016020]
Cluster_1	-1.43747	-1.39182	-1.59931	A0A2T4A4Y6	A0A2T4A4Y6_TRIHA	Hydrophobin	M431DRAFT_147959	100	extracellular region [GO:0005576]			SIGNAL 1..16; /evidence="ECO:0000256|SAM:SignalP"
Cluster_1	-1.66863	-1.95532	-2.13351	A0A2T4AB89	A0A2T4AB89_TRIHA	Amidase domain-containing protein	M431DRAFT_509340	581				SIGNAL 1..22; /evidence="ECO:0000256|SAM:SignalP"
Cluster_1	0.862049	-2.02799	-1.48583	A0A2T3ZTS5	A0A2T3ZTS5_TRIHA	Amino acid transporter transmembrane domain-containing protein	M431DRAFT_513778	630	membrane [GO:0016020]
Cluster_1	0.807632	-1.98146	-1.85303	A0A2T4A100	A0A2T4A100_TRIHA	Mitochondrial outer membrane protein OM14 C-terminal domain-containing protein	M431DRAFT_511570	132	mitochondrial outer membrane [GO:0005741]		nascent polypeptide-associated complex binding [GO:1990593]
Cluster_1	1.19262	-2.36088	-1.88589	A0A2T4AN86	A0A2T4AN86_TRIHA	L-tryptophan decarboxylase PsiD-like domain-containing protein	M431DRAFT_505888	447		phospholipid biosynthetic process [GO:0008654]	phosphatidylserine decarboxylase activity [GO:0004609]
Cluster_1	1.01072	-2.32036	-1.88954	A0A2T4AQD1	A0A2T4AQD1_TRIHA	FAD/NAD(P)-binding domain-containing protein	M431DRAFT_75322	515	membrane [GO:0016020]	biosynthetic process [GO:0009058]	flavin adenine dinucleotide binding [GO:0050660]; N,N-dimethylaniline monooxygenase activity [GO:0004499]; NADP binding [GO:0050661]	SIGNAL 1..32; /evidence="ECO:0000256|SAM:SignalP"
Cluster_1	1.23134	-2.14318	-2.11728	A0A2T4AK82	A0A2T4AK82_TRIHA	YTH domain-containing protein	M431DRAFT_79601	554			RNA binding [GO:0003723]
Cluster_1	1.16016	-2.35665	-2.10973	A0A2T4AMP3	A0A2T4AMP3_TRIHA	Glycosyltransferase family 4 protein	M431DRAFT_505877	685			glycosyltransferase activity [GO:0016757]
Cluster_1	1.53305	-2.40327	-2.37085	A0A2T4ALG5	A0A2T4ALG5_TRIHA	Amino acid permease/ SLC12A domain-containing protein	M431DRAFT_479478	1305	membrane [GO:0016020]		chloride:monoatomic cation symporter activity [GO:0015377]
Cluster_1	1.82806	-2.7839	-2.5812	A0A2T4A0P6	A0A2T4A0P6_TRIHA	Major facilitator superfamily (MFS) profile domain-containing protein	M431DRAFT_94982	633	membrane [GO:0016020]		transmembrane transporter activity [GO:0022857]
Cluster_1	1.54657	-2.96708	-3.26507	A0A2T4A1P4	A0A2T4A1P4_TRIHA	ABC transporter domain-containing protein	M431DRAFT_499017	1439	membrane [GO:0016020]		ABC-type transporter activity [GO:0140359]; ATP binding [GO:0005524]; ATP hydrolysis activity [GO:0016887]
Cluster_2	-0.764206	1.37142	0.733869	A0A2T4ASK4	A0A2T4ASK4_TRIHA	beta-glucosidase (EC 3.2.1.21)	M431DRAFT_71613	744		polysaccharide catabolic process [GO:0000272]	hydrolase activity, hydrolyzing O-glycosyl compounds [GO:0004553]	SIGNAL 1..19; /evidence="ECO:0000256|SAM:SignalP"
Cluster_2	-0.913292	1.17364	0.964532	A0A2T3ZY27	A0A2T3ZY27_TRIHA	OPT family small oligopeptide transporter	M431DRAFT_9593	795	membrane [GO:0016020]	protein transport [GO:0015031]	oligopeptide transmembrane transporter activity [GO:0035673]
Cluster_2	-1.0994	1.33967	0.970417	A0A2T3ZUU7	A0A2T3ZUU7_TRIHA	Rhodopsin domain-containing protein	M431DRAFT_155394	346	membrane [GO:0016020]
Cluster_2	-0.62851	1.04364	1.04027	A0A2T4A7Y7	A0A2T4A7Y7_TRIHA	FAD-binding PCMH-type domain-containing protein	M431DRAFT_17842	574			FAD binding [GO:0071949]; oxidoreductase activity [GO:0016491]	SIGNAL 1..17; /evidence="ECO:0000256|SAM:SignalP"
Cluster_2	-0.737576	0.928759	1.2271	A0A2T4A8A3	A0A2T4A8A3_TRIHA	Nuclease PA3	M431DRAFT_89155	341		DNA catabolic process [GO:0006308]	endonuclease activity [GO:0004519]; metal ion binding [GO:0046872]; nucleic acid binding [GO:0003676]	SIGNAL 1..17; /evidence="ECO:0000256|SAM:SignalP"
Cluster_2	-1.1942	0.808506	1.01062	A0A2T3ZVL1	A0A2T3ZVL1_TRIHA	Peptidase A4 family protein	M431DRAFT_98848	235		proteolysis [GO:0006508]	glutamic-type endopeptidase activity [GO:0070007]
Cluster_2	-0.241438	0.736165	0.582022	A0A2T3ZZR0	A0A2T3ZZR0_TRIHA	Phosphoadenosine phosphosulphate reductase domain-containing protein	M431DRAFT_96340	301		cysteine biosynthetic process [GO:0019344]; sulfate assimilation, phosphoadenylyl sulfate reduction by phosphoadenylyl-sulfate reductase (thioredoxin) [GO:0019379]	phosphoadenylyl-sulfate reductase (thioredoxin) activity [GO:0004604]
Cluster_2	-0.362337	0.671581	0.498581	A0A2T4ADQ7	A0A2T4ADQ7_TRIHA	Glycosyltransferase family 2 protein	M431DRAFT_85681	529	membrane [GO:0016020]		transferase activity [GO:0016740]
Cluster_2	-0.313128	0.586839	0.447066	A0A2T4A626	A0A2T4A626_TRIHA	TLC domain-containing protein	M431DRAFT_217221	467	membrane [GO:0016020]	ceramide biosynthetic process [GO:0046513]	sphingosine N-acyltransferase activity [GO:0050291]
Cluster_2	-0.405316	0.455779	0.460514	A0A2T3ZTL9	A0A2T3ZTL9_TRIHA	Major facilitator superfamily (MFS) profile domain-containing protein	M431DRAFT_156095	526	membrane [GO:0016020]		transmembrane transporter activity [GO:0022857]
Cluster_2	-0.428692	0.50513	0.412496	A0A2T3ZUI5	A0A2T3ZUI5_TRIHA	feruloyl esterase (EC 3.1.1.73)	M431DRAFT_128325	318	extracellular region [GO:0005576]	xylan catabolic process [GO:0045493]	feruloyl esterase activity [GO:0030600]	SIGNAL 1..19; /evidence="ECO:0000256|SAM:SignalP"
Cluster_2	-0.33852	0.409011	0.267156	A0A2T4AQV2	A0A2T4AQV2_TRIHA	Amidohydrolase-related domain-containing protein	M431DRAFT_303943	378			carboxy-lyase activity [GO:0016831]; hydrolase activity [GO:0016787]
Cluster_2	-0.870825	0.972563	0.512485	A0A2T4A4N6	A0A2T4A4N6_TRIHA	Uncharacterized protein	M431DRAFT_91534	214		proteolysis [GO:0006508]	glutamic-type endopeptidase activity [GO:0070007]
Cluster_2	-0.711361	0.619206	0.475272	A0A2T3ZYF6	A0A2T3ZYF6_TRIHA	FAD/NAD(P)-binding domain-containing protein	M431DRAFT_125546	617		biosynthetic process [GO:0009058]
Cluster_2	-1.46849	-1.30264	-1.32509	A0A2T4AT35	A0A2T4AT35_TRIHA	Carboxylic ester hydrolase (EC 3.1.1.-)	M431DRAFT_73177	568			hydrolase activity [GO:0016787]	SIGNAL 1..19; /evidence="ECO:0000256|RuleBase:RU361235"
